# Lost in Translation: population genomics and long-read sequencing reveals relaxation of concerted evolution of the ribosomal DNA cistron

**DOI:** 10.1101/811216

**Authors:** Keaton Tremble, Laura M. Suz, Bryn T.M. Dentinger

## Abstract

Concerted evolution of the ribosomal DNA array has been studied in numerous eukaryotic taxa, yet is still poorly understood. rDNA genes are repeated dozens to hundreds of times in the eukaryotic genome [1] and it is believed that these arrays are homogenized through concerted evolution [2, 3] preventing the accumulation of intragenomic, and intraspecific, variation. However, numerous studies have reported rampant intragenomic and intraspecific variation in the rDNA array [4–10], contradicting our current understanding of concerted evolution. The internal transcribed spacers (ITS) of the rDNA cistron are the most commonly used DNA barcoding region in *Fungi* [11], and rely on concerted evolution to homogenize the rDNA array leading to a “barcode gap” [12]. Here we show that in *Boletus edulis* Bull., ITS intragenomic variation persists at low allele frequencies throughout the rDNA array, this variation does not correlate with genomic relatedness between populations, and rDNA genes may not evolve in a strictly concerted fashion despite the presence of unequal recombination and gene conversion. Under normal assumptions, heterozygous positions found in ITS sequences represent hybridization between populations, yet through allelic mapping of the rDNA array we found numerous heterozygous alleles to be stochastically introgressed throughout, presenting a dishonest signal of gene flow. Moreover, despite the signal of gene flow in ITS, our organisms were highly inbred, indicating a disconnect between true gene flow and barcoding signals. In addition, we show that while the mechanisms of concerted evolution are ongoing in pseudo-heterozygous individuals, they are not fully homogenizing the ITS array. Concerted evolution of the rDNA array may insufficiently homogenize the ITS gene, allowing for misleading signals of gene flow to persist, vastly complicating the use of the ITS locus for DNA barcoding in *Fungi*.
