## Supplementary Tables 1 and 2 for "Lost in Translation: population genomics and long-read sequencing reveals relaxation of concerted evolution of the ribosomal DNA cistron"

### Sheet: Table S1
Sample collection and genome quality assesment _ Supplimentary Table 1
	Specimen Information						Genome Quality
Sample ID	Ascencion Number	Voucher Location	Host Association	Sample Location	Type of Collection	Date Collected	BUSCO's Found (%)	Fragmented BUSCO's	#Missing_BUSCO's	Observed_homozygous_Sites	Expected_homozygous_sites	N_sites	F_state_ind	average_genome_coverage	ITS_coverage	ITS_dosage
60	60	University of Cambridge	Betula	Scotland	Spirit	2009	2.4	11.8	1145	144	123.7	155	0.64849	3.7021	137.895	37.2478
240	240	University of Cambridge	Pinus	Poland	Spirit	2015	3.8	11.3	1133	65	61	76	0.26632	2.46134	126.775	51.5065
244	244	University of Cambridge	Pinus	Poland	Spirit	2015	4.3	14.8	1080	218	186.7	235	0.64803	3.51043	314.955	89.7198
20100815009	CORT014606	SUNY Cortland Fungaria	Pinus, Picea	USA, Utah	Dried	2010	19.2	23.1	770	1828	1548.4	2060	0.54656	19.83	884.277	44.5929
B140	B140	University of Cambridge	Pinus	England	Spirit	2015	19.8	25.2	720	1441	1214.6	1593	0.59831	14.659	463.99	31.6522
B51	B51	University of Cambridge	Pinus	England	Spirit	2015	22	25.2	705	1351	1146.6	1490	0.5952	13.209	322.719	24.4318
B53	B53	University of Cambridge	Betula	England	Spirit	2015	22.3	22.2	742	1439	1225.8	1590	0.58541	14.1394	257.43	18.2066
BD572	K(M) 200472	Royal Botanic Gardens	Picea	Greece	Dried	2011	21.2	21.5	765	1515	1288	1681	0.57758	12.7918	541.332	42.3187
BD591	K(M) 263350	Royal Botanic Gardens	Abies	England	Dried	2014	27.4	26.1	620	917	778.7	994	0.64239	8.19949	327.551	39.9477
BD592	K(M) 263351	Royal Botanic Gardens	Betula	England	Dried	2014	15.8	25.3	785	1348	1155.9	1499	0.55984	10.923	434.636	39.7909
BD593	K(M) 263352	Royal Botanic Gardens	Fagus	England	Dried	2014	18.4	23.2	779	1391	1171.6	1522	0.62609	10.8862	428.957	39.4037
BD594	K(M) 263353	Royal Botanic Gardens	Fagus	England	Dried	2014	14.3	23.1	835	1456	1233.4	1607	0.59585	11.6669	495.052	42.4322
BD595	K(M) 263354	Royal Botanic Gardens	Fagus	England	Dried	2014	70.7	15.7	181	1744	1458.7	1926	0.61052	57.428	724.671	12.6188
BD596	K(M) 263355	Royal Botanic Gardens	Fagus, Quercus	England	Dried	2014	14.3	24.4	817	1469	1238.7	1615	0.61201	12.3463	718.47	58.1931
BD597	K(M) 263356	Royal Botanic Gardens	Fagus, Quercus	England	Dried	2014	14.9	23.2	827	1488	1262.8	1645	0.58923	12.5983	719.007	57.0717
BD598	K(M) 263357	Royal Botanic Gardens	Fagus, Quercus	England	Dried	2014	19.7	24.9	740	1347	1152.2	1496	0.56655	10.8663	374.062	34.424
BD599	K(M) 263358	Royal Botanic Gardens	Fagus, Betula	England	Dried	2014	17.2	23.3	794	1364	1174.4	1525	0.54076	11.3072	746.618	66.0303
BD747	UT-M0000002	Natural History Museum Utah	Pseudotsuga	USA, Utah	Dried	2017	71.3	14.2	193	(reference)	(reference)	(reference)	(reference)	37.961	1422.81	37.4808
Bi126	Bi126	University of Cambridge	Betula	Germany	Spirit	2015	27.5	29.1	578	522	449.5	566	0.62218	5.07799	90.7934	17.8798
Bi58	Bi58	University of Cambridge	Betula	Germany	Spirit	2015	27.1	28.1	598	615	522.5	659	0.67766	5.80047	221.004	38.1011
Bi81	Bi81	University of Cambridge	Quercus	Germany	Spirit	2015	19.5	23.4	761	1653	1390.2	1826	0.60307	17.067	957.023	56.0745
C1411	C1411	University of Cambridge	Conifer Pinus	England	Spirit	2014	16.6	26.3	762	397	334.8	416	0.76612	4.35685	180.725	41.4807
C153	C153	University of Cambridge	Quercus	England	Spirit	2009	29.5	25.2	605	789	680.7	863	0.59402	5.82829	183.844	31.5434
CEP53	CEP53	University of Cambridge	Quercus	England	Spirit	2009	1	8.1	1214	193	167.6	213	0.55988	4.24546	140.025	32.9823
DBG24695	DBG-F-024695	Denver Botanic Gardens	Pinus	USA, Colorado	Dried	2008	3.8	12.4	1119	502	403.5	533	0.7607	4.03166	162.477	40.3003
GAL19447b	WTU-F-031876	Burke Museum	Alnus	USA, Alaska	Dried	2006	4.8	17.2	1041	228	186.5	242	0.74764	3.56968	99.8994	27.9855
GAL3858	WTU-F-019373	Burke Museum	Pinus	USA, Alaska	Dried	1989	24.7	28.6	624	1617	1304.3	1733	0.72943	10.8864	699.152	64.2225
MO278521	UT-M0000002	Natural History Museum Utah	Picea	Connecticut, USA	Dried	2010	60	18.1	292	1882	1577.4	2100	0.58289	46.7617	2041.8	43.6639

### Sheet: Table S2
B. edulis ITS polymorphisms _ Supplimentary Table 2
heterozygous_positionID	Sample ID	polymorphism_identity	found_in_sanger(Y/N)	A_allele_count	G_allele_count	C_allele_count	T_allele_count	INDEL_allele_count	ATC	GTT	total_read_count	low_allele_frequency	position_along_alignment
20100815009_1	20100815009	R	Y	157	152						309	0.491909	37
20100815009_2	20100815009	R	N	10	20						30	0.333333	656
20100815009_2	20100815009	R-T-Y	Y						642	655	1303	0.492709	368
20100815009_3	20100815009	Y	Y			163	146				309	0.472492	596
20100815009_4	20100815009	R	Y	13	21						34	0.382353	656
240_2	240	G insert	N		27			9			36	0.25	36
244_1	244	R	N	342	69						411	0.167883	468
60_1	60	Y	N			45	24				69	0.347826	40
60_2	60	R	N	115	59						174	0.33908	417
60_3	60	W	N	56			116				172	0.325581	427
747_1	747	R	N	1133	33						1166	0.0283019	19
747_2	747	R	N	226	63						289	0.217993	37
747_3	747	A insert	N	240				692			932	0.257511	428
747_4	747	V	N	165	2	58					225	0.257778	568
B140_1	B140	R	N	361	230						591	0.389171	468
B140_2	B140	R	N	8	171						179	0.0446927	658
B53_1	B53	R	N	116	261						377	0.307692	417
BD572_1	BD572	R	Y	359	296						655	0.451908	468
BD591_1	BD591	K	N		126		130				256	0.492188	532
BD592_1	BD592	R	N	263	395						658	0.399696	417
BD593_1	BD593	R	N	292	377						669	0.436472	417
BD594_1	BD594	Y	N			271	267				538	0.496283	486
BD599_1	BD599	W	N	451			596				1047	0.430755	427
BD599_2	BD599	Y	N			148	104				252	0.412698	40
Bi126_1	Bi126	Y	N			19	13				32	0.40625	596
Bi126_2	Bi126	R	N	51	50						101	0.49505	468
Bi126_3	Bi126	Y	N			35	39				74	0.472973	106
Bi81_1	Bi81	Y	N			446	600				1046	0.426386	185
Bi81_2	Bi81	K	N		1443		8				1451	0.00551344	391
Bi81_3	Bi81	R	N	774	582						1356	0.429204	417
C1411_1	C1411	G insert	N		23			22			45	0.488889	36
C153_1	C153	R	N	25	36						61	0.409836	45
DBG24695_3	DBG24695	G insert	N	66				22			88	0.333333	597
GAL3858_1	GAL3858	R	N	378	539						917	0.412214	408
LightCap_10	MO278521	Y	Y			160	113				273	0.413919	573
LightCap_5	MO278521	K	N		12		1195				1207	0.009942	524
LightCap_6	MO278521	K	N		8		1205				1213	0.006639	357
LightCap_8	MO278521	R	Y	585	563						1148	0.490418	461
